# Reg3β removes aged neutrophils after myocardial infarction

**DOI:** 10.64898/2026.02.19.706868

**Authors:** Holger Lörchner, Laia Cañes Esteve, Julia Detzer, Roxanne Harzenetter, Lucia Camacho Pulido, Maria Elisa Góes, Christian Wächter, Sophia Schlattner, Stefan Günther, Carsten Kuenne, Mario Looso, Yousef Alayoubi, Filip Klicek, Maja Pučić-Baković, Gordan Lauc, Diana Campos, Miloslav Sanda, Matthias Gunzer, Matthias Totzeck, Jochen Pöling, Thomas Braun

## Abstract

Recruitment and resolution of immune cell accumulation after myocardial infarction (MI) is critical for effective wound healing and prevention of maladaptive remodeling. Numerous signals are known to recruit neutrophils, critical drivers of inflammation, but knowledge about signals containing and resolving their accumulation is limited. We discovered that Regenerating-islet derived protein 3 beta (REG3β) limits the persistence of neutrophils after MI, thereby promoting resolution of inflammation. REG3β selectively binds to aged and hyperactive neutrophils and induces rapid cell death, enabling clearance via macrophage-mediated efferocytosis. Selective binding of REG3β is achieved by interaction with paucimannosylated proteins that translocate from azurophile granules to the plasma membrane in an activation- and age-dependent manner. Endocytotic uptake and accumulation of REG3β in lysosomes initiates programmed cell death of neutrophils via lyosomal membrane permeabilization and release of cathepsins. Our work establishes REG3β as a local immune checkpoint essential for neutrophil resolution and cardiac repair.
