## Supplemental Table 1 for "Reg3β removes aged neutrophils after myocardial infarction"

### Sheet: Sheet1
Supplementary Table 1 - Gene signatures for scoring of biological processes
Biological process	Bone marrow proximity	Aging	Inflammatory response [GO:0006954]	Metallopeptidase activity [GO:0008237]	ROS production [GO:1903409]	Phagocytosis [GO:0006911]
Gene signature	Mmp8	Itgam	C3	Mmp9	Cyba	Abca1
	Ifitm6	Tlr4	Ccrl2	Adam2	Cybb	Adgrb1
	Mmp25	Cxcr4	Fas	Adam8	Cyp1a1	Aif1
	Retnlg	Cd47	Icam1	Adam9	Cyp1a2	Arhgap12
	Lcn2	Ncf1	Il1a	Adam10	Cyp1b1	Arhgap25
	Olfm4	Siglecf	Il1rn	Adam15	Ddah1	Becn1
	Chil3	Runx3	Il23a	Adam19	Duox1	Bin2
	Itgb2	Relb	Irak2	Adamts10	Duox2	Cdc42
	Fpr1		Mapkapk2	Afg3l1	Gbf1	Clcn3
	Ltf		Nfe2l2	Afg3l2	Hsp90aa1	Elmo1
	Camp		Nfkb1	Brcc3	Mpo	Fcer1g
	Lyz2		Nfkb2	Cndp1	Ncf1	Fcgr1
	Lyz1		Nfkbia	Cops5	Nos1	Fcgr3
			Nlrp3	Dpep2	Nos2	Gsn
			Olr1	Dpp3	Nos3	Gulp1
			Pik3ap1	Eif3h	P2rx4	Igll1
			Ptafr	Mmp14	Rora	Itgam
			Rbpj	Mmp19	Slc7a2	Itgb2
			Relb	Mmp25	Sod1	Marco
			Tnf	Nln	Sod2	Megf10
			Tnfaip3	Npepl1	Spr	Mfge8
			Tnfrsf1b	Oma1		Msr1
			Tnip1	Psmd7		Myh9
			Zc3h12a	Psmd14		Rac1
				Sprtn		Rac3
				Zmpste24		Rhobtb1
						Rhobtb2
						Sh3bp1
						Sirpa
						Thbs1
						Trem2
						Treml4
						Vamp7
						Xkr4
						Xkr6
						Xkr7
						Xkr8
						Xkr9
