## Supplemental Table 2 for "Reg3β removes aged neutrophils after myocardial infarction"

### Sheet: T2. LC-MSMS data 
Supplementary Table 1: Detailed composition of neutrophils' membrane proteins N-glycome
In table are given: number of chromatographic peak (glycan peak, GP), retention time of glycan peak, detected m/z value corresponding to released N-glycan structure labelled with Procainamide (ProA), theoretical m/z corresponding to released N-glycan structure labelled with ProA, charge state of detected m/z, composition of detected N-glycans, detected fragments specific for released and ProA lab…
Glycan peak	Retention time (min)	Detected m/z	Theoretical m/z	Charge state	Compositiona	Characteristic fragment ions m/z	Glycan nameb	Proposed glycan structurec	Relative abundance in a peak
1	2.5	952.5	952.467	H+	(Hex)1 (HexNAc)2 (Deoxyhexose)1	441.2953; 587.3576; 806.4308	FM1		Major
2	3	968.495	968.462	H+	(Hex)2 (HexNAc)2	411.2943; 644.3793; 806.4367	M2		Major
3	3.5	1114.56	1114.52	H+	(Hex)2 (HexNAc)2 (Deoxyhexose)1	441.2934; 587.3565; 968.4934	FM2		Major
4	4.2	1130.55	1130.52	H+	(Hex)3 (HexNAc)2	441.2963; 644.3730; 968.504	M3		Major
5	4.9	1276.62	1276.57	H+	(Hex)3 (HexNAc)2 (Deoxyhexose)1	441.2945; 587.3593; 968.4969; 1130.5526	FM3		Major
6	5.1	1333.64	1333.59	H+	(HexNAc)1 + (Man)3(GlcNAc)2	441.2960; 806.4437; 968.5000	A1		Major
7	5.6	1292.61	1292.57	H+	(Hex)4 (HexNAc)2	441.2944; 644.3828; 968.4935; 1130.5600	M4		Major
8	5.9	1479.7	1479.7	H+	(HexNAc)1 (Deoxyhexose)1 + (Man)3(GlcNAc)2	441.2991; 587.3582; 790.4481; 1333.6379	FA1		Major
		1292.61	1292.57	H+	(Hex)4 (HexNAc)2	441.2934; 644.3818; 968.4973; 1130.5483	M4		Minor
9	6.1	1536.73	1536.67	H+	(HexNAc)2 + (Man)3(GlcNAc)2	441.2979; 807.457; 1171.5949	A2		Major
10	6.4	1438.67	1438.63	H+	(Hex)4 (HexNAc)2 (Deoxyhexose)1	441.3003; 587.3591; 1114.5572; 1276.6300	FM4		Major
11	6.5	1495.69	1495.65	H+	(Hex)1 (HexNAc)1 + (Man)3(GlcNAc)2	441.2960; 1130.5558; 1333.6359	A1G1		Major
12	6.8	1682.78	1682.73	H+	(HexNAc)2 (Deoxyhexose)1 + (Man)3(GlcNAc)2	441.2961; 587.3596; 1114.5546; 1479.6940	FA2		Major
		1495.7	1495.65	H+	(Hex)1 (HexNAc)1 + (Man)3(GlcNAc)2	441.2934; 968.4732; 1130.5666	A1G1		Minor
13	7.5	1454.67	1454.62	H+	(Hex)2 + (Man)3(GlcNAc)2	441.2951; 806.4474; 1130.5554	M5		Major
		1641.76	1641.71	H+	(Hex)1 (HexNAc)1 (Deoxyhexose)1 + (Man)3(GlcNAc)2	441.2951; 587.3581; 1114.5576; 1495.7005	FA1G1		Minor
		1698.78	1698.73	H+	(Hex)1 (HexNAc)2 + (Man)3(GlcNAc)2	441.2887; 968.4902; 1333.6250	A2G1		Minor
14	8.1	1885.88	1885.81	H+	(HexNAc)3 (Deoxyhexose)1 + (Man)3(GlcNAc)2	441.2940; 587.3614; 1317.6466; 1479.6753	FA2B		Major
15	8.4	1657.76	1657.7	H+	(Hex)2 (HexNAc)1 + (Man)3(GlcNAc)2	441.2984; 968.4939; 1292.6229	M5A1 or M4A1G1		Major
		1786.8	1786.74	H+	(Hex)1 (HexNAc)1 (NeuAc)1 + (Man)3(GlcNAc)2	441.2911; 1130.5607; 1495.6900	A1G1S1		Minor
16	8.6	1844.84	1844.78	H+	(Hex)1 (HexNAc)2 (Deoxyhexose)1 + (Man)3(GlcNAc)2	441.2885; 587.3607; 1114.5702; 1641.7935	FA2G1		Major
		1786.8	1786.74	H+	(Hex)1 (HexNAc)1 (NeuAc)1 + (Man)3(GlcNAc)2	441.2904; 1130.5317; 1495.6884	A1G1S1		Minor
		1657.75	1657.7	H+	(Hex)2 (HexNAc)1 + (Man)3(GlcNAc)2	NA	M5A1 or M4A1G1		MInor
17	9.2	1616.73	1616.67	H+	(Hex)3 + (Man)3(GlcNAc)2	441.2960; 806.4472; 1292.6150; 1454.6691	M6		Major
		1860.84	1860.78	H+	(Hex)2 (HexNAc)2 + (Man)3(GlcNAc)2	441.2948; 968.5066; 1333.6328; 1495.6763	A2G2		Minor
18	10.3	1819.82	1819.75	H+	(Hex)3 (HexNAc)1 + (Man)3(GlcNAc)2	441.3011; 1454.6747; 1657.7397	M6A1 or M5A1G1		Major
		2006.9	2006.84	H+	(Hex)2 (HexNAc)2 (Deoxyhexose)1 + (Man)3(GlcNAc)2	366.1657; 587.3543; 1641.7834	FA2G2		Major
		1948.86	1948.8	H+	(Hex)2 (HexNAc)1 (NeuAc)1 + (Man)3(GlcNAc)2 and (Hex)1 (HexNAc)1 (Deoxyhexose)1 (NeuGc)1 + (Man)3(GlcNAc)2	441.2934; 806.4465; 1292.6151; 1657.6969 and 587.3701; 1276.6047; 1641.7788	M4A1G1S1 and FA1G1Sg1		Minor
19	10.5	1948.86	1948.8	H+	(Hex)2 (HexNAc)1 (NeuAc)1 + (Man)3(GlcNAc)2	NA	M4A1G1S1 and/or FA1G1Sg1		Major
		2005.89	2005.82	H+	(Hex)1 (HexNAc)2 (NeuGc)1 + (Man)3(GlcNAc)2	441.2977; 1171.5751; 1333.6218; 1698.8036	A2G1Sg1		Minor
20	11	1778.79	1778.73	H+	(Hex)4 + (Man)3(GlcNAc)2	441.2983; 1130.5621; 1616.7127	M7		Major
21	11.3	2151.95	2151.87	H+	(Hex)1 (HexNAc)2 (Deoxyhexose)1 (NeuGc)1 + (Man)3(GlcNAc)2	441.2958; 587.3598; 1844.8807	FA2G1Sg1		Major
		2022.9	2022.83	H+	(Hex)3 (HexNAc)2 + (Man)3(GlcNAc)2	366.1619; 441.3014; 1496.7200; 1657.7546	A2G2Ga1		Major
22	12	1084.99	1084.95	2H+	(Hex)3 (HexNAc)2 (Deoxyhexose)1 + (Man)3(GlcNAc)2	366.1595; 441.2916; 587.3605; 1495.7275	FA2G2Ga1		Major
		2168.96	2168.89	H+		NA
		1149.52	1149.47	2H+	(Hex)2 (HexNAc)2 (Deoxyhexose)1 (NeuAc)1 + (Man)3(GlcNAc)2	366.1623; 587.3629; 1641.7855	FA2G2S1		Minor
		2298.02	2297.93	H+		366.1548; 1641.7323; 2006.8481
		1084.49	1084.44	2H+	(Hex)2 (HexNAc)2 (NeuGc)1 + (Man)3(GlcNAc)2	NA	A2G2Sg1		Minor
		2167.93	2167.87	H+		441.2967; 1333.6296; 1495.7054; 1860.8498
23	12.7	1940.84	1940.78	H+	(Hex)5 + (Man)3(GlcNAc)2	441.2962; 1292.6201; 1616.7262	M8		Major
		1157.52	1157.47	2H+	(Hex)2 (HexNAc)2 (Deoxyhexose)1 (NeuGc)1 + (Man)3(GlcNAc)2	366.1636; 441.2972; 587.3598; 1641.7044	FA2G2Sg1		Minor
		2314.01	2313.93	H+		NA
24	13.4	1230.55	1230.5	2H+	(Hex)3 (HexNAc)2 (Deoxyhexose)1 (NeuAc)1 + (Man)3(GlcNAc)2	587.3602; 657.2783; 1641.7750; 1803.8648	FA2G2Ga1S1		Major
		2460.05	2459.99	H+		NA
		1295.07	1295.02	2H+	(Hex)2 (HexNAc)2 (Deoxyhexose)1 (NeuAc)2 + (Man)3(GlcNAc)2	366.1598; 441,3015, 587.3524; 657.2563	FA2G2S2		Minor
		2589.07	2589.03	H+		NA
25	13.6	1166.02	1165.98	2H+	(Hex)4 (HexNAc)2 (Deoxyhexose)1 + (Man)3(GlcNAc)2	441.2948; 528.2177; 587.3578; 1657.787	FA2G2Ga2		Major
		2331	2330.95	H+		NA
26	14	2102.89	2102.83	H+	(Hex)6 + (Man)3(GlcNAc)2	441.2966; 1454.6703; 1778.7803	M9		Major
27	14.4	1238.54	1238.49	2H+	(Hex)3 (HexNAc)2 (Deoxyhexose)1 (NeuGc)1 + (Man)3(GlcNAc)2	587.3555; 673.2626; 1641.7285; 1803.7797	FA2G2Ga1Sg1		Major
		2476.06	2475.98	H+		NA
28	15.1	1311.07	1311.01	2H+	(Hex)2 (HexNAc)2 (Deoxyhexose)1 (NeuGc)2 + (Man)3(GlcNAc)2	441.2910; 587.3586; 673.2563	FA2G2Sg2		Major
		2621.08	2621.02	H+		NA
		2264.96	2264.88	H+	(Hex)7 + (Man)3(GlcNAc)2	441.2886; 1616.7311; 2102.9319	M10		Minor
a Glycan composition is expressed as: (Hex)x, number (x) of Hexoses; (HexNAc)x, number (x) of N-Acetylhexosamines; (NeuAc)x, number (x) of N-Acetylneuraminic acids; (NeuGc)x, number (x) of N-Glycolylneuraminic acids; (Deoxyhexose)x, number (x) of Fucoses; three Mannoses (Man) and two N-Acetylglucosamines (GlcNAc) constitute N-glycan core.
b Glycan name is given in accordance with Oxford Glycobiology Institute notation: all N-glycans have core sugar sequence consisting of two N-Acetylglucosamines (GlcNAc) and three mannose residues. F in front of glycan name, indicates a core fucose α1–6 linked to the inner GlcNAc; Mx, number (x) of mannose on core GlcNAcs; Ax, number of antenna (GlcNAc) on trimannosyl core; B, bisecting GlcNAc lin…
c Glycan structure is represented according to CFG (Consortium for Functional Glycomics) symbol nomenclature: blue square (N-Acetylglucosamine), green circle (mannose), yellow circle (galactose), purple diamond (N-Acetylneuraminic acid), light blue diamond (N-Glycolylneuraminic acid),and red triangle (fucose).
